# An organotypic hippocampo-prefrontal co-culture model for studying long-range connectivity and circuit plasticity

**DOI:** 10.64898/2026.10.20.760475

**Authors:** Phyllis Stöhr, Gayane Grigoryan, Maximilian Lenz, Andreas Vlachos

## Abstract

The hippocampal projection to the medial prefrontal cortex (mPFC) is a key component of brain networks involved in cognition and emotion. Here, we establish and validate an organotypic entorhino-hippocampo-prefrontal co-culture model that enables experimental investigation of long-range circuit connectivity and plasticity under controlled *in vitro* conditions. Anatomical tracing, viral labeling, and ultrastructural analyses demonstrate hippocampal axonal projections and synapse formation within the mPFC. Functional connectivity was supported by hippocampal CA1 stimulation, which evoked postsynaptic responses in 90.6% of recorded layer 2/3 mPFC pyramidal neurons. Intrinsic membrane properties and excitatory synaptic transmission were largely preserved across culture configurations. To demonstrate the experimental utility of the model, we examined the effects of selective alveus lesion and global activity blockade. Alveus lesion produced no detectable changes in the examined synaptic or intrinsic properties of mPFC neurons, whereas tetrodotoxin-mediated activity blockade increased miniature excitatory postsynaptic current frequency and reduced membrane capacitance. Together, these findings establish a versatile experimental platform for investigating long-range circuit connectivity and activity-dependent plasticity, with potential applications in mechanistic studies of neuromodulatory interventions.
