## Supplementary material for "An organotypic hippocampo-prefrontal co-culture model for studying long-range connectivity and circuit plasticity": Key Resources Table

### Sheet: Key Resources Table
KEY RESOURCES TABLE
Resource Type	Specific Reagent or Resource	Source or Reference	Identifiers	Additional Information
Add additional rows as needed for each resource type	Include species and sex when applicable.	Include name of manufacturer, company, repository, individual, or research lab. Include PMID or DOI for references; use “this paper” if new.	Include catalog numbers, stock numbers, database IDs or accession numbers, and/or RRIDs. RRIDs are highly encouraged; search for RRIDs at https://scicrunch.org/resources.	Include any additional information or notes if necessary.
Antibody	1.4 nm Nanogold®-Fab' goat anti mouse IgG	Biotrend Chemikalien	#2002
Antibody	mouse anti-GFP	Invitrogen	A-11120
Bacterial or Viral Strain	AAV2-hSyn-eGFP	SignaGen	SL100817
Chemical Compound or Drug	bicuculline-methiodide	Abcam	#ab120108
Chemical Compound or Drug	D-APV	Abcam	#ab120004
Chemical Compound or Drug	DAPI	Thermo Scientific	#62248
Chemical Compound or Drug	HQ Silver Initiator/Moderator/Activator	Biotrend Chemikalien	#2012
Chemical Compound or Drug	Internal solution	PMID: 37122623	N/A	126 mM K-gluconate, 4 mM KCl, 4 mM Mg-ATP, 0.3 mM Na2-GTP, 10 mM phosphocreatine, 10 mM HEPES, 0.3% (w/v) biocytin (pH = 7.25 with KOH, 290 mOsm with sucrose)
Chemical Compound or Drug	Recording solution	PMID: 37122623	N/A	126 mM NaCl, 2.5 mM KCl, 26 mM NaHCO3, 1.25 mM NaH2PO4, 2 mM CaCl2, 2 mM MgCl2, 10 mM glucose
Chemical Compound or Drug	TTX	Biotrend	#18660-81-6
Organism/Strain	Mouse 1: C57BL/6J, male and female	The Jackson Laboratory	RRID:IMSR_JAX:000664
Organism/Strain	Mouse 2: Thy1-eGFP-M, male and female	The Jackson Laboratory	RRID:IMSR_JAX:007788
Peptide, Recombinant Protein	Streptavidin 568	Life Technologies	S11226
Software; Algorithm	Fiji (ImageJ version 1.53q)	PMID: 22743772	RRID:SCR_002285
Software; Algorithm	GraphPad Prism (version 7.05)	GraphPad Software	RRID:SCR_002798
Software; Algorithm	ImageSP Viewer (version 1.2.11.22)	TRS & SYSPROG	N/A
Software; Algorithm	Inkscape (version 1.4.4)	Inkscape Project	RRID:SCR_014479
Software; Algorithm	pCLAMP Software (version 11.2.1)	Molecular devices	RRID:SCR_011323

### Sheet: Instructions
Key Resource Table
The journals of the Society of Biological Psychiatry support efforts in the biomedical research community to improve transparency and reproducibility in published research. Thus, the Biological Psychiatry family of journals are pleased to participate in the initiative to include a Key Resources Table in published articles.
Authors are asked to submit this table at first revision, which may be uploaded using the "Key Resources Table" item type. This table will then be published as supplemental information.
The Key Resources Table is designed to promote reproducibility and thus, should include the resources and relevant details necessary to reproduce the study's results. It does not need to be exhaustive. Extensive lists (e.g., oligonucleotides, etc.) may be supplied in a supplementary table and the table referenced here. We strongly encourage the use of RRID identifiers that provide persistent, uni…
Resource categories
Note: For all categories, indicate sex and species when applicable
● Antibody - include host organism common name and clonality (e.g., “mouse monoclonal”)
● Biological sample - any other biological entity, ranging from isolated tissue to defined population
● Cell line - if a primary cell line, describe in Additional Information
● Chemical compound, drug - commercially available reagents
● Commercial assay/kit - detection assays; labeling and sample preparation kits
● Deposited data or public database - include both raw data from this paper deposited into a repository and public repository databases (postmortem tissue; genetic consortia data; etc.)
● Genetic reagent - applies to mutations and variants in whole organism, including transgenically introduced constructs
● Peptide, recombinant protein - commercially available reagents
● Recombinant DNA reagent - traditional cultured clones, plasmids, cDNAs, etc., including recombinant DNA libraries
● Sequence-based reagent - oligonucleotides, primers, etc.; indicate sequence
● Software, algorithm - include version number and URL for download
● Organism/Strain - applies to whole organism
● Transfected construct - in cell line; indicate species of cell line or construct component
● Other - miscellaneous other categories, including histological stains

### Sheet: Example Table
EXAMPLE KEY RESOURCES TABLE
Resource Type	Specific Reagent or Resource	Source or Reference	Identifiers	Additional Information
Add additional rows as needed for each resource type	Include species and sex when applicable.	Include name of manufacturer, company, repository, individual, or research lab. Include PMID or DOI for references; use “this paper” if new.	Include catalog numbers, stock numbers, database IDs or accession numbers, and/or RRIDs. RRIDs are highly encouraged; search for RRIDs at https://scicrunch.org/resources.	Include any additional information or notes if necessary.
Antibody	rabbit anti-E2F2	Abcam	Abcam Cat# ab50917, RRID:AB_869541
Antibody	total actin	MP Biomedicals	Cat#8691002, RRID:AB_2335304
Antibody	E2F3	Santa Cruz	C-18, Cat#SC-878, RRID:AB_2096807
Bacterial or Viral Strain	AAV-hSyn-DIO-hM3D(Gq)-mCherry	University of North Carolina Vector Core	N/A
Bacterial or Viral Strain	HSV-wtSmurf1	PMID: 10458166	Addgene plasmid # 11752
Biological Sample	postmortem brain tissue	Harvard Brain Tissue Resource Center	RRID:SCR_003316
Cell Line	control 03231 iPSC line	National Institute of Neurological Disorders and Stroke repository	NINDS # ND03231; RRID:SCR_004520
Chemical Compound, Drug	Terazosin	Sigma-Aldrich	N/A
Commercial Assay Or Kit	Bio-Rad DC Protein Assay	Bio-Rad Laboratories, Inc.	# 5000111
Commercial Assay Or Kit	TruSeq Stranded mRNA Sample Prep Kit v2	Illumina, Inc.	Cat. No. RS-122-2101
Deposited Data; Public Database	GSE17806, GSE53987, GSE35978, GSE13564, GSE80655, and GSE25219	NCBI GEO DataSets	RRID:SCR_005012; https://www.ncbi.nlm.nih.gov/gds
Organism/Strain	Mouse: C57BL/6J, male	The Jackson Laboratory	RRID:IMSR_JAX:000664
Sequence-Based Reagent	Primers for RT-qPCR, see Table S1	This paper	N/A
Software; Algorithm	HTSeq Python package	https://doi.org/10.1093/bioinformatics/btp120; https://doi.org/10.1093/bioinformatics/btu638	RRID:SCR_005514
Software; Algorithm	MATLAB v9.1	Mathworks	RRID:SCR_001622
